# Multi-Omics Analysis of Magnetically Levitated Plasma Biomolecules

**DOI:** 10.1101/2022.09.06.506852

**Authors:** Ali Akbar Ashkarran, Hassan Gharibi, Dalia Abou Zeki, Irina Radu, Farnaz Khalighinejad, Kiandokht Keyhanian, Christoffer K. Abrahamsson, Carolina Ionete, Amir Ata Saei, Morteza Mahmoudi

**Affiliations:** Department of Radiology and Precision Health Program, Michigan State University, East Lansing, MI, USA; Division of Physiological Chemistry I, Department of Medical Biochemistry and Biophysics, Karolinska Institutet, SE-17 177 Stockholm, Sweden; Department of Neurology, University of Massachusetts, Worcester, MA, USA; Department of Neurology, Beth Israel Deaconess Medical Center, Boston, MA, USA; Department of Chemistry and Chemical Biology, Harvard University, Cambridge, MA, USA; Department of Cell Biology, Harvard Medical School, Boston, MA, USA

**Keywords:** Plasma biomolecules, magnetic levitation, multiple sclerosis, proteomics, lipidomics, metabolomics

## Abstract

We recently discovered that superparamagnetic iron oxide nanoparticles (SPIONs) can levitate plasma biomolecules in the magnetic levitation (MagLev) system and cause formation of ellipsoidal biomolecular bands. To better understand the composition of the levitated biomolecules in various bands, we comprehensively characterized them by multi-omics analyses. To probe whether the biomolecular composition of the levitated ellipsoidal bands correlates with the health of plasma donors, we used plasma from individuals who had various types of multiple sclerosis (MS), as a model disease with significant clinical importance. Our findings reveal that, while the composition of proteins does not show much variability, there are significant differences in the lipidome and metabolome profiles of each magnetically levitated ellipsoidal band. By comparing the lipidome and metabolome compositions of various plasma samples, we found that the levitated biomolecular ellipsoidal bands do contain information on the health status of the plasma donors. More specifically, we demonstrate that there are particular lipids and metabolites in various layers of each specific plasma pattern that significantly contribute to the discrimination of different MS subtypes, i.e., relapsing-remitting MS (RRMS), secondary-progressive MS (SPMS), and primary-progressive MS (PPMS). These findings will pave the way for utilization of MagLev of biomolecules in biomarker discovery and diagnosis of this and other complex disorders.
