## Supplementary Data 1 for "Multi-Omics Analysis of Magnetically Levitated Plasma Biomolecules"

	Protein	Gene names	Unique peptides	Peptides	Sequence coverage [%]	Healthy_1	Healthy_2	Healthy_3	MS_1	MS_2	MS_3	MS_4	MS_5	MS_6	MS_7	MS_8	MS_9	MS_10	MS_11	MS_12	MS_13	MS_14	MS_15	MS_16	MS_17	MS_18	MS_19	MS_20	MS_21	MS_22
1	A0A024R0T9	APOC2;APOC4-APOC2	6	6	35.6	0.000949828	0.001759906	0.000866027	0.001087122	0.000563092	0.001004046	0.001169375	0.000828591	0.001075725	0.000608085	0.000508184	0.001106832	0	0.001702372	0.000661051	0	0.001415955	0.001422246	0.0016157	0.001088125	0.002343547	0	0.001465155	0.001030894	0.001473894
2	A0A075B6H7	IGKV3-7	2	3	42.2	0	0	0	0	0	0	0	0	0	0	0	0	0	0	0	0	0	0	0	0	0	0	0	0	0
3	A0A075B6I0	IGLV8-61	3	3	20.5	0.000165476	3.30E-05	8.02E-05	7.86E-05	0.000104478	0.000159835	8.15E-05	0.000435893	0	0	0	0.000129349	0	0.000118318	0.000208809	0	6.20E-05	9.76E-05	0	0	7.66E-05	5.03E-05	7.99E-05	8.14E-05	0
4	A0A075B6L1	IGLC7	2	5	69.8	0	0	0	0	0	0	0	7.35E-05	0	0	0	0	0	0	0	0	0	0	0	0	0	0	0	0	0
5	A0A075B6N7	IGHA2	3	16	62.6	0	0.000952627	0	0	0	0	0	0	0	0	0	0	0	0	0	0	0	0	0	0	0	0	0	0	0
6	A0A075B6N8	IGHG3	11	26	62.1	0.026785348	0.019057062	0.046034707	0.042079493	0.030458387	0.046042976	0.024438059	0.040222511	0.040201269	0.022688379	0.028882347	0.042191607	0.04218792	0.033503149	0.042709787	0.018084412	0.037802032	0.02917428	0.036893409	0.030136155	0.032508838	0.042068898	0.038078628	0.045875847	0.009061988
7	A0A087WYJ9	IGHM	40	40	67	0.008952548	0.01478462	0.006563992	0.017574407	0.004953539	0.005741623	0.00417343	0.015470165	0.010749866	0.005128354	0.010920105	0.004874415	0.011146015	0.010195325	0.011679075	0.008555573	0.006358851	0.015395119	0.004167184	0.004677193	0.010394679	0.006989395	0.014973772	0.010969823	0.005145901
8	A0A0C4DH68	IGKV2-24;IGKV2D-24	4	5	38.3	0	0.000198142	0	0.000141258	0.000289003	0.000217475	0.000251158	0.000243341	0.000105458	0	0.000223067	0	0	0.000311522	0.000363716	0	0	0.000211488	0.000187598	0.000267652	0.000331635	0	0.000452362	0.000323908	0
9	A0A075B6S5	IGKV1-27	2	3	53.8	0	0	0	0	0	0	0	0	0	0	0	0	0	0	0	0	0	0	0	0	0	0	0	0	0
10	A0A075B7D8	IGHV3OR15-7	2	3	31.1	0	0	0	0	0	0	0	0	0	0	0	0	0	0	0	0	0	0	0	0	0	0	0	0	0
11	A0A087WSY5	CPB2	5	5	18.1	7.34E-05	0.000116469	0	0	5.78E-05	0.000141474	0	0	0	0	0	0	7.52E-05	0	0	0	0	0	0.000113668	0	0	0.000103202	0	0	0.000121831
12	A0A087WUS7	IGHD	7	7	32.3	0	0	0	0	0.0002111	0.000376329	0	0	0	0	0.000241391	0	0	0	0	0	0	0	0	0	0	0	0	0	0
13	A0A087WW43	ITIH3	11	11	26.4	0	0	0	0	0.000170391	0	0	0	0	0	0	0	0.00017563	0	0	0	0	0	0	0	0	0	0	0.000275601	0
14	A0A087WWY3	FLNA	7	7	4.8	0	0	6.34E-05	5.14E-05	5.75E-05	0	5.81E-05	4.84E-05	4.60E-05	6.84E-05	0	0	0	6.53E-05	0	0	0	0	0	0	0	5.50E-05	5.86E-05	0	0
15	A0A087WXI2	FCGBP	4	4	3.3	3.67E-05	0	0	0	0	0	0	0	0	0	0	0	0	0	0	0	0	0	0	0	0	0	0	0	0
16	A0A087X1J7	GPX3	4	4	25.8	0	0	0	0	0	0	0	0.000132312	0	0	0	0	0.000158261	0	0.000147953	0	0	0.000146581	0	0	0	0	0	0	0
17	A0A096LPE2	SAA2-SAA4;SAA4	5	7	36.1	0.000123911	0.000200123	0.000128278	9.77E-05	8.80E-05	0.000234822	0.000130441	9.54E-05	0.000302048	0	0.000152168	0.000237912	0.000301823	0.000173395	9.00E-05	0	0.000170029	0.000129647	0.000227304	0.000250847	0.000198381	0	8.02E-05	0	0.000423252
18	A0A0A0MRJ7	F5	8	8	4.7	0	0	0	0	0	0	0	0	0	0	0	0	4.37E-05	0	0	0	0	0	0	0	0	0	0	0	0
19	A0A0A0MS08	IGHG1	13	25	58.1	0.014105083	0.005346837	0.014940772	0.014957555	0.02733127	0.028833821	0.011675274	0.031220828	0.02630886	0.009043094	0.016440143	0.027578125	0.051298591	0.02241099	0.027487479	0.008084214	0.017965216	0.021030541	0.013225638	0.025188436	0.012661773	0.023094333	0.022622749	0.040274282	0.004154595
20	A0A0A0MS15	IGHV3-49	4	5	37.8	0	0	0	0	5.49E-05	0	0	0	0	0	0	0	9.33E-05	0	0	0	0	0	0	0	0	0	0	0	0
21	A0A0A0MSV6	C1QB	9	9	41.2	0.000467659	0.000489747	0.000333071	9.26E-05	0.000304539	0.000452006	0.000171664	0.000320229	0.000263353	0.000281526	0.000257714	0.000322699	0.000274627	0.000332684	0.000363156	0.000411347	0.000237793	0.00035565	0.00025052	0.000370628	0.000308465	0.000426397	0.000186536	0.000227881	0.000384706
22	A0A0B4J1U7	IGHV6-1	3	3	31.4	0	0	0	0	8.99E-05	0	0	0	0	0	0	0	0	0	0	0	0	0	0	0	0	0	0	0	0
23	A0A0B4J1V0	IGHV3-15	4	7	37.8	0.000459501	0.000310569	0.000521704	0.000309601	0	0.000477738	0.00044746	0.000214038	0.000391465	0.000302489	0.000443975	0.000514242	0.000176288	0.000580881	0.000758733	0	0.000403655	0.000355299	0.000149539	0.000293807	0.000575363	0.000534168	0.000671517	0.000360905	0
24	A0A0B4J1V2	IGHV2-26	3	3	41.2	0	0	0	0	4.01E-05	0	0	0	0	0	0	0	0	0	0	0	0	0	0	0	0	0	0	0	0
25	A0A0B4J1X5	IGHV3-74	2	7	63.2	0.000226033	0.000347446	0.000159263	0.000234859	0.000664741	0.000408013	0	0.000445727	0.000247091	0.000187756	0	0.00063437	0.000710844	0.000639968	0.000529715	0	0.000325395	0.000475729	0.000243766	0.000387381	0	0.000453505	0	0.000311278	0
26	A0A0B4J1X8	IGHV3-43	2	4	28	0	0	0	0	0	0	0	0	0	0	0	0	0	0	0	0	0	0	0	0	0	0	0	0	0
27	A0A0B4J1Y8	IGLV9-49	2	2	22	0	0	0	0	0	0	0	0	0	0	0	0	0	0	0	0	0	0	0	0	0	0	0	0	0
28	A0A0B4J1Y9	IGHV3-72	2	6	47.1	0	0	0	0	0	0	0	0	0	0	0	0	0	0	0	0	0	0	0	0	0	0	0	0	0
29	A0A0B4J231	IGLL5;IGLC1	5	12	51.2	0.00125668	0.001042068	0.000644846	0.000651869	0.001234298	0.001203084	0.000507398	0.001125646	0.000814447	0.000544356	0.000968797	0.001072686	0.001921687	0.001402188	0.001366288	0.000775716	0.001966247	0.000811778	0.002680848	0.001216539	0.001400655	0.00132822	0.001403212	0.0023868	0.000410941
30	A0A0B4J2D9	IGKV1D-13	2	2	29.1	0	0	0	0	0.000127699	0	0	0	0	0	0	0	0	0	0	0	0	0	0	0	0	0	0	0	0
31	A0A0B4J2H0	IGHV1-69-2	2	3	39.3	0	0	0	0	0	0	0	0	0	0	0	0	0	0	0	0	0	0	0	0	0	0	0	0	0
32	A0A0C4DGZ8	GP1BA	2	2	4.2	0	0	0	0	0	0	0	0	0	0	0	0	0	0	0	0	0	0	0	0	0	0	0	0	0
33	A0A0C4DH31	IGHV1-18	3	4	39.3	0	0	0.000160135	0	0	0	0	0	0	0	0	0	0	0	0	0	0	0	0	0	0	0	0	0	0
34	A0A0C4DH33	IGHV1-24	2	2	29.9	0	0	0	0	0	0	0	0	0	0	0	0	0	0	0	0	0	0	0	0	0	0	0	0	0
35	A0A0C4DH36	IGHV3-38	2	3	19	0	0	0	0.000428914	0.000670637	0.000597304	0	0.000422615	0	0	0	0	0.00049286	0	0	0	0	0.000320355	0	0	0	0.000326333	0.000517223	0.000929541	0
36	A0A0C4DH38	IGHV5-51	3	5	59.8	0	0	0	0	0.000197324	0.000111014	0	0	0	0	0	0	0	0	0	0	5.17E-05	0	0	0	0	0	0	0	0
37	A0A0C4DH41	IGHV4-61	3	4	28	0.000504761	0.000596674	0.000261692	0.000297831	0.000381211	0.000436898	0	0.000525313	0.000372589	0	0.000230737	0.000223533	0.000654424	0.000384949	0.000269831	0	0	0.000630325	0	0.000181259	0	0.000286886	0.000212853	0	0.000127453
38	A0A0C4DH43	NA	2	2	17.6	0	0	0	0	0	0	0	0	9.65E-05	0	0	0	0	0	0	0	0	0	0	0	0	0	0	0.000118124	0
39	A0A0C4DH67	IGKV1-8;IGKV1-9	2	3	29.6	0.000108789	0.000110275	0	0	0.000201614	0.000157526	0	0.000101295	9.33E-05	0	0	0	0.000461984	0.000963626	0.000227253	0	0	9.63E-05	0.000155214	0	0	0	0.000129345	0.00035439	0
40	A0A0C4DH73	IGKV1-12	2	4	31.6	0	0	0	0	0	0	0	0	0	0	0	0	0	0	0	0	0	0	0	0	0	0	0	0	0
41	A0A0D9SG88	CFH	3	30	79.7	0	0	0.000162436	0	0	0	0	0	0	0	0	7.92E-05	0	0	8.07E-05	0.000110756	0.000206678	0	0	0	0	0	0	0	0
42	A0A0G2JMB2	IGHA2	2	22	73.2	0.002159365	0	0.001129478	0.001142986	0.000551748	0.000654111	0	0.000762409	0.000960089	0	0	0.001915119	0.000640276	0.00248466	0.000711487	0.001497344	0.0010259	0.000481278	0.002787542	0.002005289	0	0.000861223	0	0.00085264	0
43	A0A0G2JRQ6	NA	2	2	19.7	0	0	0	0	0	0	0	0	0	0	0	0	0	0	0	0	0	0	0	0	0	0	0	0	0
44	A0A0J9YX35	NA	2	4	41	0	0	0	0	0	0	0	0	0	0	0	0	0	0	0	0	0	0	0	0	0	0	0	0	0
45	A0A0J9YY99	NA	2	7	40.2	8.59E-05	0.000246628	0	0.000218543	0.000138177	0	0	0.000284246	0.000194367	0	0	0.000228483	0.000154575	0.000326973	0.00010801	0.000157313	0	0.000360276	0	0	0.000338931	0	0	0.000652267	0
46	A0A0U1RQV3	EFEMP1	3	3	12.9	0	0	0	0	0	0	0	0	0	0	0	0	0	0	0	0	0	0	0	0	0	0	0	0	0
47	A0A0U1RR20	PRG4	2	2	2.4	2.80E-05	0	0	0	1.86E-05	0	0	0	0	0	0	0	0	0	0	0	0	0	0	0	0	0	0	0	0
48	A0A182DWH7	SEPP1	3	3	5.8	0	0	3.89E-05	3.47E-05	0	7.34E-05	3.91E-05	4.14E-05	0	0	0	0	6.88E-05	3.30E-05	5.39E-05	0	0	6.00E-05	6.74E-05	6.06E-05	0	0	0	0	0
49	A6XND1	IGFBP3	4	4	29.7	9.60E-05	0	0	0	0	0	0	0	0	0	0	0	0	0	0	0	0	0	0	0	0	0	0	0	0
50	B0YIW2	APOC3	9	9	53	0.004800799	0.00786616	0.008067766	0.005997472	0.002994648	0.006921088	0.00772623	0.007253961	0.007467935	0.009065714	0.006643778	0.005180375	0.003491994	0.007526774	0.005048462	0.004727869	0.008637663	0.00789661	0.007581178	0.004890646	0.013028303	0.003381453	0.007206106	0.004761217	0.007440522
51	B4DPQ0	C1R	26	27	51.9	0.000919654	0.000786013	0.00091405	0.000304488	0.000671003	0.000842673	0.000530404	0.000645977	0.000642274	0.001057585	0.000636863	0.000847967	0.001191061	0.000963492	0.000692869	0.000930185	0.000791101	0.000955921	0.00102985	0.001189611	0.000766018	0.001291045	0.000810068	0.000779194	0.001819217
52	B4E1Z4	CFB	5	72	48.6	0.008748716	0.011665506	0.012612496	0.012349734	0.005972871	0.011977507	0.014419	0.007182176	0.010761591	0.013172232	0.011995209	0.01677765	0.007696724	0.00877392	0.010443074	0.021076361	0.009371833	0.012939208	0.009604735	0.012991395	0.016000494	0.011779444	0.015591732	0.008568128	0.015309965
53	B5MCY1	TDRD15	2	2	1.3	0	0	0	0	0	0	0	0	0	0	0	0	0	0	0	0	0	0	0	0	0	0	0	0	0
54	D6RAR4	HGFAC	5	5	14.8	0	0	0	0	0	0	0	0	0	0	0	0	4.10E-05	0	0	0	0	0	0	0	0	0	0	0	0
55	D6RF35	GC	3	51	69.5	0	0.001116979	0	0	0	0	0	0.000615479	0	0.000917095	0	0	0	0	0.000579277	0	0	0	0.000628659	0.000503177	0	0	0.000666073	0	0
56	E7END6	PROC	2	2	5.3	0	0	3.62E-05	0	0	0	0	0	0	0	0	0	0	0	0	0	0	0	0	0	0	0	0	0	0
57	G3XAM2	CFI	23	23	47.4	0.000951032	0.000426676	0.001038862	0.000855154	0.00049511	0.001125611	0.000798032	0.000665852	0.000890221	0.00124479	0.000792871	0.000994786	0.000543776	0.000681182	0.000753183	0.001087709	0.001014158	0.00104958	0.000759902	0.001047914	0.001297487	0.001173878	0.000564845	0.000648139	0.001087865
58	E9PHK0	CLEC3B	9	12	72.5	0.000177595	0.000456686	0.000259776	0.000223957	0.000205245	0.000168925	0.000166934	0.000117772	0.000125628	0.000207785	0	0	0.000264934	0	0.000186624	0	0.000265048	0	0.000149713	0.000245124	0	0	0	0	0.000290505
59	F8W876	MASP1	3	4	16.7	0	0	0	0	5.96E-05	0	0	0	0	0	0	0	0	0	0	0	0	0	0	0	0	0	0	0	0
60	F8WF14	BCHE	8	8	23.7	9.54E-05	0	0	0	0	8.07E-05	0	0	0	0	0	0	9.38E-05	0	0	0	0	0	0.000106435	0	0	0	0	0	0
61	G3V2W1	SERPINA10	3	3	8.7	0	0	0	0	0	0	0	0	0	0	0	0	0	0	0	0	0	0	0	0	0	0	0	0	0
62	G3XAK1	MST1;MST1L	2	2	3.6	0	3.29E-05	3.63E-05	0	0	0	0	0	2.52E-05	0	0	0	0	0	0	0	2.90E-05	0	0	0	0	0	0	0	0
63	H0YAC1	KLKB1	27	27	51.2	0.001159684	0.001434521	0.001018864	0.000996726	0.00062087	0.00083634	0.001280113	0.000979048	0.001008462	0.001390738	0.001191276	0.000940277	0.000674248	0.00122851	0.001129446	0.001413552	0.000901799	0.00134277	0.001252812	0.001306767	0.001696825	0.000895479	0.001733036	0.000945289	0.001721148
64	I3L145	SHBG	9	9	44.5	0	0	6.20E-05	0	0	0	0	0	0	0.000209678	0	0	0	0	0	0	0	0	0	0	0	0	0	0	0
65	J3KPS3	ALDOA	2	2	6.8	0	0	0	0	0	0	0	0	0	0	0	0	0	0	0	0	0	0	0	0	0	0	0	0	0
66	K7ERG9	CFD	4	4	30.4	0	0	0	0	0	0	0	0	0	0	0	0	0	0	0	0	0	0	0	0	0	0	0	0	0
67	K7ERI9	APOC1	5	5	31.2	0.000363082	0.000286909	0.000244237	0	0.000106349	0.00027412	0.000187797	0.000297988	0.000134056	0.000330356	0	0	0.00017283	0	0.000157035	0	0	0.00027841	8.52E-05	0	0.000410824	0	0	0	0.000134194
68	O14791-3	APOL1	9	9	23.2	0.000322251	0.000489888	0.000205805	0.000208333	0.000304409	0.000336483	0.00046508	0	0.000162942	0	0.000358846	0	0.000517071	0.000174238	0	0.000249031	0	0.000361809	0.00029668	0	0	0	0	0.000470244	0.000214944
69	O43866	CD5L	16	16	58.2	0.001106668	0.002169705	0.001209515	0.002899609	0.000343897	0.000756915	0.000530266	0.002286562	0.001162267	0.000484575	0.000894453	0.00054937	0.000875245	0.001167765	0.002078868	0.001239966	0.000683209	0.001907322	0.000710052	0.000811476	0.000969308	0.001197895	0.002943405	0.002245426	0.002139762
70	O75636	FCN3	10	10	39.1	0.000300431	0	0.000237022	0.000218796	0.000494256	0.00078539	0	0	0.000403511	0.000316587	0.000207415	0	0.000228369	0.000295937	0	0	0	0	0	0	0	0	0	0	0.000106835
71	O75882-3	ATRN	12	12	14	0.000148461	0.000220163	0.0001209	0.000106829	0.000101518	0.000231879	0.000263045	0.00023203	0	0.000190707	0.00018336	0.000162592	9.49E-05	0.000255647	0.000158569	0	0	0.000236307	0	0.000200441	0.000204828	0	0	0	0.000377945
72	O95445-2	APOM	7	7	45.7	0.000396403	0.000274084	0.000475028	0.000616347	0.000218366	0.000213275	0.000325547	0.00035071	0.000173198	0.000323373	0.000236023	0.000232159	0.000145919	0.000198052	0.000217083	0.000243174	0.000143098	0.000166981	0.000389874	0.000382577	0.000397725	0	0.000183995	0.000130404	0.000237104
73	P00450	CP	4	71	71.8	0.012626547	0.016767499	0.012642192	0.01344464	0.012068533	0.013146021	0.01375328	0.01187389	0.013440372	0.011623744	0.017883497	0.015182066	0.015377536	0.012862532	0.016388817	0.018972886	0.010922406	0.015830241	0.015131846	0.015756846	0.013825781	0.011337853	0.014574549	0.012821009	0.024445868
74	P00488	F13A1	7	7	13.5	0	4.30E-05	0	0	8.82E-05	0	0	4.80E-05	0	0	0	0	6.67E-05	0.00013009	0	0	0	4.11E-05	5.87E-05	0	0	0	0	0	8.10E-05
75	P00734	F2	35	35	58.7	0.008805949	0.008000396	0.008103029	0.0069367	0.004925484	0.007081557	0.00818729	0.006559353	0.005332813	0.011835684	0.008425272	0.007230773	0.006040238	0.007464059	0.007783137	0.010698548	0.009119203	0.008791854	0.009769961	0.01182866	0.013044283	0.008872977	0.013753054	0.007386796	0.010882297
76	P00738	HP	23	41	72.4	0.032629707	0.062045429	0.054495005	0.025354434	0.034204341	0.020133296	0.085157614	0.050763617	0.057240563	0.070358121	0.033222597	0.070532543	0.030391265	0.035704021	0.058950441	0.032390574	0.036648788	0.04659067	0.033645205	0.030894708	0.044797589	0.051704015	0.056719946	0.043863591	0.069751642
77	P00739	HPR	11	29	71.3	0.000714065	0.001341712	0.000865424	0.000490644	0.000956432	0.002031853	0.001292448	0.000522159	0.000688867	0.001037866	0.001762595	0.000764116	0.000583554	0.000643776	0.00110637	0.000552676	0.000667553	0.001087034	0.001122414	0.001214775	0	0.000769077	0.000407986	0.000536557	0.001496537
78	P00740	F9	7	7	22.3	9.30E-05	0.00011929	5.61E-05	0	0	6.30E-05	0	0	0	0	0	0	0	0	0	0	0	0	0	0	0	0	0	0	0
79	P00742	F10	4	4	9.2	0	0	0	0	0	0	0	0	0	0	0	0	8.63E-05	0	0	0	0	0	0	0	0	0	0	0	0
80	P00747	PLG	61	63	73.1	0.007003591	0.008074302	0.005842032	0.006100684	0.00582609	0.006424922	0.009247083	0.006212879	0.005982859	0.006394583	0.007768445	0.005389795	0.006153337	0.00518972	0.006884107	0.008057354	0.006475875	0.005976306	0.006759739	0.007745858	0.005773101	0.00612822	0.007307138	0.005964533	0.008451921
81	P00748	F12	16	16	34.8	0.000566663	0.000503714	0.000561422	0.000701239	0.00038017	0.000294081	0.000605569	0.000646184	0.000515695	0.000417517	0.000451039	0.000493832	0.000342517	0.000643866	0.000494925	0.000195364	0.00047126	0.000407855	0.000791163	0.000619606	0	0.000540579	0.000584267	0.000433351	0.000580448
82	P01008	SERPINC1	31	31	64.7	0.008049361	0.005970257	0.007577798	0.008118476	0.00401085	0.005625438	0.007412542	0.0064801	0.004703175	0.009383869	0.004760842	0.00712374	0.003415448	0.004262917	0.00623595	0.009169131	0.005855567	0.004680895	0.006908537	0.008380926	0.007277673	0.006591819	0.007669086	0.004690777	0.008031329
83	P01009	SERPINA1	2	40	72	0.015468147	0.012799729	0.010254526	0.01179411	0.007893216	0.005805905	0.012025458	0.0132324	0.009310385	0.017508885	0.010971521	0.013999475	0.024434453	0.011975554	0.009777871	0.015582783	0.009582951	0.007206185	0.022844455	0.017990999	0.010296305	0.008603621	0.009974667	0.019062816	0.018223918
84	P01011	SERPINA3	25	25	52.2	0.00439198	0.004897672	0.001895563	0.001385964	0.002418098	0.001852099	0.001496229	0.002535235	0.001222278	0.002107842	0.000981397	0.002446266	0.00434849	0.001109574	0.001618078	0.001711115	0.001474823	0.002005452	0.002468495	0.002484652	0.000766667	0.001511459	0.00130012	0.001897936	0.002831969
85	P01019	AGT	13	13	22.7	0.000784402	0.000913814	0.00077736	0.000918801	0.000625993	0.000618112	0.000465542	0.000559918	0.00042567	0.000710416	0.000864344	0.000620899	0.0010049	0	0.00048142	0.000955307	0.000423541	0.000762544	0.000764408	0.001274909	0	0.000409542	0	0.000704761	0.000227635
86	P01023	A2M	106	119	78.2	0.052403934	0.033844195	0.049975794	0.044088684	0.074764564	0.042403631	0.052851034	0.054780225	0.036802529	0.03523561	0.0400058	0.043605495	0.057826486	0.039003312	0.045497783	0.071135814	0.030699128	0.042283691	0.064461843	0.080545714	0.060612322	0.025620926	0.041857015	0.056356627	0.09188998
87	P01024	C3	170	184	86	0.069132225	0.070386193	0.04299004	0.026613619	0.046286697	0.056549602	0.062330957	0.030130784	0.04175452	0.047014252	0.046455032	0.05493174	0.062354729	0.047587741	0.040121964	0.05272382	0.04541415	0.05582053	0.049455325	0.057913634	0.048078385	0.045767646	0.043831546	0.054840144	0.065837221
88	P01031	C5	63	63	45	0.001441585	0.001070876	0.00098156	0.000946539	0.000941225	0.00118937	0.001150665	0.000951413	0.000910108	0.001863005	0.0010997	0.000877154	0.001159239	0.000950456	0.000979579	0.000782194	0.000475135	0.001163481	0.001130394	0.001303861	0.000707593	0.000832374	0.000810558	0.000738545	0.001579354
89	P01042-2	KNG1	2	31	60.9	0.006984012	0.00670529	0.005680101	0.005570432	0.004585571	0.005714481	0.007598722	0.005564745	0.006090983	0.007105147	0.007075024	0.007186394	0.004691226	0.005212567	0.007333403	0.006669081	0.005450331	0.005896975	0.00683672	0.007113903	0.006306418	0.004546145	0.006854457	0.00606952	0.008154175
90	P01344	IGF2	2	2	13.9	0	0	0	0	0	0	0	0	0	0	0	0	2.28E-05	0	0	0	0	0	0	0	0	0	0	0	0
91	P01591	IGJ;JCHAIN	14	14	70.4	0.001372855	0.002104296	0.00136031	0.001785265	0.00064185	0.000951953	0.000339138	0.00148241	0.001977496	0.000463691	0.000535004	0.000839144	0.000838005	0.001331856	0.001955443	0.00159683	0.000599473	0.001448449	0.00149976	0.000944923	0.000778452	0.000930835	0.003918605	0.00223587	0.001117952
92	P01594	NA	3	3	34.2	0	0	0	0	0.000221061	0.00021557	0	0.000943363	0	0	0.000153748	0	0.000581834	0	0	0	0	0	0	0	0	0	0	0	0
93	P04432	NA	2	3	31.6	0	0	0	0	0	0	0	0	0	0	0	0	0	0	0	0	0	0	0	0	0	0	0	0	0
94	P01599	NA	2	4	26.5	0	0	9.08E-05	0	0	0	0	0	0	0	0	0	0	0	0	0	0	0	0	0	0	0	0	0	0
95	P01602	IGKV1-5	4	4	27.4	0.000143963	0.000227388	0.000231556	0.000273516	0.000360263	0.000303804	0.000327404	0.000646309	0.000315166	0	0.000361927	0.000254218	0.00054812	0.00061421	0.000622852	0	0	0.000387537	0.000179426	0.000324258	0.0003082	0.000405264	0.000337392	0.000575456	0
96	P01619	NA	3	6	46.6	0.001839008	0.003031382	0.001838725	0.002707291	0.001653375	0.002131848	0.002536711	0.002402454	0.001797724	0.001547997	0.001984472	0.001425479	0.002366814	0.003826551	0.002022838	0.001337714	0.001210135	0.002190511	0.001727322	0.001894256	0.002797415	0.00177493	0.003139239	0.002925421	0.001088178
97	P01701	NA	4	4	42.7	0.000150294	0.000115775	0	0	7.65E-05	8.98E-05	0	0.000107324	0	0	0	0	0.000158157	2.54E-05	3.02E-05	0	0	0.000114035	0	0	0	0	0	0	0
98	P01703	NA	2	2	43.2	0.00021812	0.000136499	0.000130496	0.000175396	5.59E-05	0.000117604	0.000143599	0.000145934	0.000363887	0	0.000119276	0.000187283	8.55E-05	0.000264575	0.000179692	0	0.000144505	0.000185987	4.95E-05	0.000104833	0	0.000220805	0	0.000143088	0
99	P01706	NA	2	3	43.7	0	0	0	0	0	0	0	0	0	0	0	0	0	0	0	0	0	0	0	0	0	0	0	0	0
100	P01714	NA	4	4	63.4	0	0	0	0	0	0	0	0	0	0	0	0	0	0	0	0	0	0	0	0	0	0	0	0	0
101	P01717	NA	2	4	36.6	0.000374253	0.000415947	0	3.45E-05	0.000220797	0.001136658	7.85E-05	0	0.000125046	0	0	0	3.72E-05	0	0	0	0.000147419	0	0	0	0	0	0	0	0
102	P01721	NA	2	2	35.9	0	0	0	0	0	0	0	0	0	0	0	0	0	0	0	0	0	0	0	0	0	0	0	0	0
103	P01743	NA	2	3	35	0	0	0	0	0	0	0	0	0	0	0	0	0	0	0	0	0	0	0	0	0	0	0	0	0
104	P01780	NA	3	8	47	0.0005022	0.000513216	0.000450696	0.001016379	0.000857467	0.000287943	0.000248963	0.000398146	0.000264565	0.00015029	0	0.000259481	0.000920098	0.000175841	0.000474383	0	0.000384251	0.000611333	0.000303745	0.000180299	0	0.000794052	0	0.00101555	0
105	P01782	NA	2	5	44.1	0	0	0	0	0	0.00016223	0	0	0	0	0	0	0	0	0	0	0	0	0	0	0	0	0	0	0
106	P01817	NA	3	3	47.1	0	0	0	0	0	0	0	0	0	0	0	0	0	0	0	0	0	0	0	0	0	0	0	0	0
107	P01833	PIGR	6	6	12.8	0	0	0	0	0	0	0	0	0	0	0	0	0	0	0	0	0	0	0	0	0	0	0	0	0
108	P01834	IGKC	16	16	100	0.033912444	0.030070993	0.033651419	0.05072435	0.04750648	0.078467573	0.031335027	0.057435834	0.057470706	0.031134501	0.054755702	0.049911081	0.085077653	0.072920385	0.06933495	0.035671132	0.08265241	0.036732409	0.060617508	0.060549374	0.04693485	0.060918592	0.071899214	0.086601036	0.013881618
109	P01859	IGHG2	8	19	66.3	0.004451523	0.002710371	0.008955369	0.012525624	0.007432544	0.012517956	0.004997749	0.008167656	0.006774465	0.004924773	0.016428563	0.012921829	0.016626781	0.022578979	0.027181538	0.007947809	0.031200435	0.008552417	0.00846223	0.008345644	0.009735523	0.010571885	0.022106311	0.014901462	0.001362447
110	P01861	IGHG4	6	15	50.5	0.00022282	0.000265436	0	0.000396063	0	0.000384672	0.001653304	0	0.000210837	0.000778965	0	0.000429179	0.00027166	0.000300023	0.001060173	0	0.00087025	0.000648884	0.000274652	0	0	0	0	0.000453285	0
111	P01876	IGHA1	7	23	64	0.082577113	0.053956044	0.066498289	0.071409735	0.040335376	0.081857882	0.03093079	0.047958631	0.096100052	0.032380078	0.062597796	0.057516211	0.025882803	0.069748765	0.084479025	0.074343166	0.146351617	0.060450605	0.094465491	0.089547698	0.05291219	0.094107336	0.070266033	0.087704748	0.035707635
112	P02042	HBD	3	10	69.4	0	0	0	0	3.59E-05	0	0	0	0	0	0	0	8.05E-05	8.19E-05	9.75E-05	0	6.83E-05	9.25E-05	0	0	0	8.19E-05	0	0	0
113	P02647	APOA1	57	58	87.3	0.087808469	0.093317009	0.099682476	0.074686713	0.115793996	0.096347647	0.085226912	0.113875814	0.088709411	0.063857322	0.082478642	0.075967762	0.090440159	0.08163786	0.085851388	0.054451261	0.072523477	0.117540438	0.067015345	0.068482535	0.082424368	0.084103348	0.071840361	0.087704748	0.055608716
114	P02649	APOE	28	28	72.6	0.00195483	0.0027521	0.003211053	0.001284558	0.001220108	0.002072946	0.001651595	0.001498012	0.001232787	0.002099778	0.001682136	0.001135548	0.001025542	0.001536623	0.001063888	0.001593354	0.000557368	0.001362819	0.002493044	0.001462369	0.001648238	0.000860649	0.001351225	0.001831893	0.004342456
115	V9GYM3	APOA2	5	15	57.9	0.045121203	0.024584892	0.039248467	0.044643448	0.014330823	0.023934538	0.031054602	0.022291759	0.028848688	0.030738159	0.024371174	0.022485935	0.016689136	0.029578493	0.024280781	0.053345277	0.022893682	0.015758121	0.026026005	0.016458326	0.032026956	0.012369828	0.039308173	0.016987747	0.020120225
116	P02671	FGA	70	70	68.1	0.022113777	0.028319382	0.035213656	0.023835929	0.055768477	0.025053055	0.034312517	0.024287615	0.032960003	0.034307206	0.031411921	0.025569548	0.024937161	0.031437565	0.020551362	0.00812108	0.016263619	0.034077448	0.017801288	0.014192524	0.023523853	0.029183321	0.015897279	0.014915819	0.019773549
117	P02675	FGB	47	54	78	0.032703007	0.02801823	0.049029265	0.043069467	0.091528447	0.046895791	0.06552327	0.045195138	0.065664678	0.069753281	0.05614069	0.061761007	0.049243035	0.065385547	0.036634675	0.025568235	0.040673873	0.064503723	0.030877659	0.02307725	0.047652431	0.066210037	0.0362836	0.036306751	0.033335038
118	P02679-2	FGG	2	43	69.8	0.016579685	0.019503511	0.021029643	0.022525138	0.081347326	0.025868729	0.024516597	0.023399646	0.026130391	0.026541652	0.025987303	0.02687588	0.052765002	0.032334398	0.016837239	0.008993227	0.017259512	0.029976249	0.021188434	0.015839343	0.021686208	0.029126388	0.013309692	0.018963662	0.019673086
119	Q5VVP7	CRP	2	2	24.5	0	0	0	0	0	0	0	0	0	0	0	0	0	0	0	0	0	0	0	0	0	0	0	0	0
120	P02743	APCS	12	12	49.3	0.000802777	0.000242596	0.001310803	0.000885042	0.000979404	0.002870049	0.001595371	0.001102368	0.001175208	0.001432389	0.002526285	0.002754628	0.001288077	0.002901181	0.001826205	0.00055473	0.001768254	0.002153105	0.000341282	0.000776713	0.00245001	0.003010143	0.001357208	0.000866459	0
121	P02745	C1QA	4	4	24.9	0.000118514	0.000182838	0	0	0.000182915	0.000166563	0	0.000211009	0.000226574	0	9.21E-05	0.000115455	0.000231689	0.000119827	0	0	0.000125951	0.000122848	0.000255397	0.000244403	0	0	0	0	0
122	P02747	C1QC	6	6	32.2	0.00037978	0.00072	0.000145742	0	0.000452743	0.000444931	0	0.000288528	0.000580873	0.000338405	0	0	0.000623977	0.00034253	0	0	0	0	0.000323788	0.000222118	0	0.000426626	0	0.000442109	0
123	P02748	C9	27	27	41	0.001307337	0.001527783	0.00132347	0.001094691	0.000708491	0.001474118	0.001053094	0.000889338	0.000476353	0.001925014	0.001243479	0.001755508	0.001189943	0.000901717	0.001292688	0.002529069	0.000948965	0.001450132	0.000848241	0.001202375	0.00114693	0.001343529	0.001367605	0.000978221	0.002541302
124	P02749	APOH	21	21	68.1	0.003094282	0.002494939	0.004773475	0.005505495	0.003931523	0.006751573	0.001446889	0.002905734	0.003890422	0.006376389	0.005076286	0.005673826	0.00301169	0.006698032	0.002353734	0.003643426	0.004537857	0.005154624	0.003449622	0.00290554	0.007725599	0.006499961	0.0035493	0.004191639	0.002231116
125	P02750	LRG1	15	15	45.8	0.001286853	0.001347393	0.001450602	0.001859233	0.000877065	0.001035616	0.000180437	0.000959505	0.000896213	0.004016038	0.00124121	0.001782919	0.000358944	0.000629531	0.001593952	0.002586053	0.00068309	0.001166798	0.000581485	0.00106431	0.001416485	0.000564022	0.001282562	0.001234318	0.001656706
126	P02751-12	FN1	68	68	49	0.002921627	0.007895823	0.004152199	0.005821151	0.017544138	0.001939048	0.007839878	0.003945197	0.006012821	0.009006705	0.006306564	0.00414194	0.003130594	0.007756134	0.00295163	0.002976834	0.003801275	0.009510164	0.002531018	0.001254363	0.007336098	0.011392394	0.002296312	0.000808492	0.004931805
127	Q5VY30	RBP4	11	11	61.3	0.00044945	0.000269262	0.000209136	0.00037189	0.000349269	0.000393762	0.000330601	0.000222884	0.000317915	0.000664734	0	0	0.000339025	0.000354446	0.000234224	0.000281131	0.000205164	0.000275631	0.000238424	0.000473619	0	0	0.000377883	0	0
128	P02760	AMBP	23	23	52.3	0.004317174	0.004096476	0.002547926	0.002990522	0.003214006	0.003006614	0.002685516	0.003636399	0.002657027	0.006087246	0.005313448	0.005531288	0.003764936	0.005290513	0.003834794	0.005720569	0.00427732	0.004471652	0.005544948	0.005301054	0.005852999	0.003253473	0.004320182	0.003927735	0.005803441
129	P02763	ORM1	11	15	54.2	0.007398202	0.000786113	0.007967546	0.005384651	0.005626452	0.004793574	0.005022696	0.003822168	0.004856459	0.007616065	0.006354274	0.008671811	0.006845259	0.00473324	0.006169954	0.001751193	0.004022317	0.005929669	0.001503233	0.001771912	0.004269528	0.003575505	0.005831389	0.005708795	0
130	P02765	AHSG	20	20	55	0.009266831	0.010114496	0.006698547	0.008348553	0.00490678	0.007562486	0.009633302	0.005846488	0.006185646	0.008201235	0.008729599	0.007499141	0.004602209	0.007177806	0.006261736	0.009277096	0.008445917	0.007708618	0.010301784	0.008730109	0.009529288	0.005961726	0.011238053	0.008789319	0.012195606
131	P02766	TTR	15	15	73.5	0.016615832	0.012401042	0.009918137	0.009485604	0.00706173	0.013746944	0.010625645	0.016604607	0.007599508	0.008853282	0.010224832	0.00920959	0.012698863	0.025421342	0.014719691	0.007653933	0.009778651	0.016221129	0.02413294	0.016694401	0.009335037	0.01443952	0.012073771	0.011183387	0.010854709
132	P02774	GC	8	56	76.2	0.021685027	0.021484883	0.017380867	0.023867752	0.011910774	0.018361479	0.017658436	0.020952752	0.016781794	0.026759984	0.025705673	0.015499512	0.015205953	0.015858549	0.020412814	0.022149166	0.01578287	0.019941055	0.018389908	0.025724404	0.020780369	0.015918349	0.020764944	0.014591436	0.03159333
133	P02775	PPBP	7	7	40.6	0.000331157	0.000224683	0.000433997	0.000294085	9.76E-05	0.000193848	0.000313609	0.000359827	0.00021818	0.000452199	0.000294002	0.000157397	0	0	0.000113827	0.000380395	0	0	0.000724509	0.000365465	0	0.000304789	0	9.60E-05	0.000129722
134	P02776	PF4	5	5	36.6	0.000253821	0	0.000354517	0.000115593	0.000104873	0.000158892	9.31E-05	0.000155602	0.000115146	0.000235371	0	0	0	0.000255369	0	0	0	0	0.000238635	0.000152292	0	0	0.000208012	0.000162605	0
135	P02787	TF	106	106	84.2	0.160921947	0.219313322	0.162742638	0.208268717	0.102518692	0.129846001	0.17443151	0.171336545	0.143027587	0.190942538	0.1993643	0.14412468	0.113537211	0.129731806	0.137240719	0.243642927	0.155088909	0.137411778	0.158824067	0.168811861	0.183704572	0.160752745	0.157682922	0.128600429	0.222044462
136	P02790	HPX	39	39	76.4	0.055270637	0.036644057	0.040464107	0.035538868	0.026048059	0.0470015	0.04303109	0.040734546	0.037409587	0.047778416	0.031966843	0.038641746	0.040710758	0.031806243	0.034884256	0.048212986	0.032212537	0.036645384	0.04392305	0.049108292	0.036752899	0.039196399	0.038792716	0.033619705	0.050054091
137	P03951-2	F11	3	3	5.6	3.83E-05	0	3.49E-05	3.90E-05	0	3.13E-05	0	0	0	0	0	0	2.38E-05	0	0	0	0	0	0	0	0	0	0	0	0
138	P04003	C4BPA	27	27	50.1	0.00180522	0.002315404	0.002369384	0.001510463	0.001909774	0.003486019	0.003203262	0.001171248	0.002392449	0.00218657	0.00236671	0.002798746	0.002030399	0.003032436	0.002725103	0.002678534	0.002628146	0.002750255	0.002579037	0.002116271	0.002706881	0.002237429	0.002425054	0.002775792	0.003282856
139	P04004	VTN	16	16	27.2	0.005236377	0.003809049	0.003464342	0.004490148	0.00171473	0.003354216	0.005283717	0.002945817	0.00370952	0.004560099	0.004278134	0.003291414	0.001830735	0.003038887	0.002535595	0.004054799	0.0024313	0.003555782	0.003070398	0.003874174	0.003639885	0.00327084	0.003930572	0.002857179	0.004796519
140	P04114	APOB	225	225	50.8	0.009041913	0.009696704	0.007924859	0.003672667	0.006394915	0.007608198	0.010249127	0.007760601	0.007269925	0.008490378	0.006150463	0.008149696	0.013681918	0.009057932	0.00502049	0.008850502	0.008749153	0.007244649	0.013080595	0.00698471	0.013036293	0.008738538	0.009309134	0.00877541	0.009357131
141	P04180	LCAT	4	4	15	0	0.000102417	0	0	0	0	0	8.14E-05	7.46E-05	0	0	0	0	0	6.56E-05	0	0	0	0	0	0	0	0	6.93E-05	0
142	P04196	HRG	24	24	39.8	0.001011429	0.000567916	0.000945044	0.000986018	0.00125723	0.000620398	0.000630979	0.000686475	0.000808498	0.001355825	0.000450599	0.001437122	0.000975529	0.000866282	0.000702571	0.00111183	0.001081171	0.000730427	0.001133821	0.001184059	0.001030829	0.000572203	0.001060832	0.001014563	0.000298646
143	P04217	A1BG	30	30	63.2	0.006375025	0.007649974	0.010827083	0.008686142	0.005125935	0.006252074	0.007079913	0.004624493	0.007902168	0.012780807	0.00451511	0.007826507	0.005648908	0.005371148	0.007203597	0.008641419	0.007487978	0.005406562	0.007631873	0.007557517	0.006309414	0.006462643	0.008226722	0.00654959	0.007910044
144	P04275	VWF	28	28	15.2	0.000182972	0.000297673	0.000197272	0.000194997	0.000447742	0	0.000140051	0.000176303	0.000863776	0.000475153	0.000309015	0	7.42E-05	0.000415518	0	0	0	0.000396076	0	0	0	0.000321673	0	0	0
145	P04430	NA	2	2	29.1	0	0	0	0	0.000112627	5.07E-05	0	9.44E-05	0	0	0	0	0.000253251	0	0	0	0	0	0	0	0	0	0	0	0
146	P04433	IGKV3D-11	4	4	52.2	0.000585892	0.000943276	0.001104005	0.001761096	0.000792534	0.001018569	0.000951041	0.002354902	0.002031905	0.000613396	0.001599778	0	0.001050355	0.002949383	0.00161563	0.001264719	0.001688551	0.001244976	0.000787502	0.00087877	0.001370144	0.001552604	0.002466889	0.002714504	0.000885429
147	P05090	APOD	14	14	42.3	0.001426674	0.000865197	0.000785712	0.00122762	0.000882188	0.000719346	0.000827091	0.001272244	0.001003729	0.000615756	0.000511288	0.000479239	0.000550442	0.000629486	0.001160215	0.002735256	0.000528112	0.000763217	0.000711648	0.000741743	0.000756331	0.00065856	0.001414933	0.001108648	0.000829836
148	P05154	SERPINA5	3	3	9.4	0	0	0	0	2.30E-05	0	0	0	0	0	0	0	0	0	0	0	0	0	0	0	0	0	0	0	0
149	P05155-2	SERPING1	20	20	43.3	0.00374539	0.003132839	0.002342891	0.001323865	0.004050655	0.003706056	0.001927538	0.002963037	0.002266	0.003193653	0.002527489	0.003196807	0.003697033	0.002622724	0.003995326	0.002452756	0.003103241	0.003915947	0.000728687	0.002604557	0.002398027	0.003113484	0.00264134	0.00294422	0.004037631
150	P05543	SERPINA7	8	8	31.6	0.000138109	0.000220429	0	0	0.000127398	0.000172172	0	7.45E-05	0.000122454	0.000143165	0.000172971	0	0.000212286	0.000153174	0.000139151	0	0.000177877	0.000129738	0.000250708	0.000203673	0	0.000121048	0	0.000155054	0.000135547
151	P05546	SERPIND1	20	20	39.5	0.00085745	0.001476702	0.000819675	0.000710485	0.000943665	0.000733345	0.000999919	0.000943944	0.000752178	0.000759836	0.000804452	0.000839091	0.00081074	0.001015814	0.000984518	0.000801311	0.000820357	0.00089885	0.001181605	0.000979374	0.000823345	0.000857204	0.000552829	0.000707901	0.00119218
152	P06310	IGKV2D-30	3	4	41.7	0.000338683	0.000505825	0.000616775	0.001285547	0.000560002	0.000441083	0	0.000594151	0.000574837	0	0.002225571	0.001097852	0.000818266	0.001348879	0.002090319	0	0	0.000703646	0	0	0.001480403	0.001393238	0.002044763	0	0
153	P06312	IGKV4-1	5	5	29.8	0.000394726	0.000495795	0.000283346	0.000289148	0.000568134	0.000641873	0.000399067	0.000478051	0.000454555	0	0.000508787	0.000647162	0.000614001	0.000397089	0.001002699	0	0.000390138	0.000311994	0.000325783	0.000578669	0	0.000824623	0	0.000621489	0
154	P06396	GSN	31	31	59.1	0.000993355	0.001222759	0.000912148	0.000719731	0.001550385	0.000978619	0.000694686	0.000971787	0.000564242	0.000782604	0.000624449	0.000938241	0.00203771	0.000832237	0.00113963	0	0.001504633	0.000828846	0.001698173	0.001486702	0	0.001084172	0.001156616	0.00122862	0.000670605
155	P06681	C2	6	21	37	0	0	0	0	6.60E-05	0	0	0	0	0	7.84E-05	0	6.71E-05	0	0	0	0	0	0	0	0	0	0	0	0
156	P06727	APOA4	58	58	84.1	0.007085426	0.004561428	0.006054537	0.007865177	0.014580879	0.006928707	0.005346085	0.007998361	0.004982821	0.011740286	0.004377075	0.006413663	0.004118637	0.00419935	0.011223224	0.003041508	0.001900381	0.00575514	0.006368265	0.006786511	0.006021283	0.004777801	0.002826679	0.004797111	0.004565818
157	P07225	PROS1	22	22	41.4	0.001022524	0.0006196	0.000673149	0.00053038	0.000531622	0.000926097	0.000824088	0.000448092	0.000491161	0.000568943	0.000400304	0.000418543	0.000581963	0.00033621	0.0006128	0.000746908	0.000512614	0.000643979	0.000408518	0.000609229	0.000664848	0.00011644	0.000448306	0.000333967	0.000361459
158	P07357	C8A	18	18	44.5	0.000704727	0.000553135	0.000650553	0.000500062	0.000386358	0.000436007	0.000817897	0.000601869	0.000512829	0.000426068	0.000401068	0.000726784	0.000390397	0.000470412	0.000522984	0	0.00071116	0.000490124	0.000646167	0.000967441	0.000877226	0.000909353	0.000825124	0.000319359	0.000922856
159	P07358	C8B	24	24	46.5	0.000564053	0.000531014	0.000734256	0.001040462	0.000379243	0.000645349	0.00097354	0.000604898	0.000655214	0.000570615	0.000329558	0.000580122	0.000377981	0.000464589	0.000552573	0.000655374	0.000537917	0.000695425	0.000723993	0.000839649	0.00032406	0.000646838	0.000931306	0.00057586	0.000897141
160	P07360	C8G	8	8	45.5	0.000257848	0.000383258	0.000259112	0.000262722	0.000192132	0.000221632	0.000483005	0.000192855	0.000255615	0.000365299	0.000137447	0.000458704	0.000351934	0.000346961	0.000312012	0	0.000262597	0.000336457	0.000395384	0.000486522	0.000599881	0.000304287	0.000450773	0.000286135	0.000510285
161	P08185	SERPINA6	13	13	45.4	0	0.000141506	0	0	0.00023741	0.000124146	0	0	0	0	0	0	0.000432785	0	8.67E-05	0	0	0.000168341	0	0.000280089	0	0	0	0	0
162	P08514-3	ITGA2B	3	3	4.6	0	0	0	0	0	0	0	0	0	0	0	0	0	0	0	0	0	0	0	0	0	0	0	0	0
163	P08519	LPA	22	24	35.3	0.000661199	0.0002852	0	5.49E-05	0.000736871	0	0	0	0	0	0	0	0	0.000395427	0.000317182	0	0	0	0.00373567	0	0.001091052	0	0	7.95E-05	0
164	P08571	CD14	4	4	16	0	0	0	0	0	0	0	0	0	0	0	0	0	0	0	0	0	0	0	0	0	0	0	0	0
165	P08603	CFH	39	72	64.7	0.007856574	0.010471957	0.007756432	0.007497055	0.005746398	0.007811997	0.008856706	0.004265986	0.00631027	0.00665373	0.008015334	0.010503914	0.006640134	0.007390592	0.007284016	0.008285397	0.00826445	0.007773526	0.007937448	0.007200031	0.009893321	0.009883902	0.009734349	0.008791562	0.010465349
166	P08697	SERPINF2	14	14	36.5	0.000482796	0.000632621	0.00027505	0.00038123	0.000369598	0.000392	0.000419454	0.000625147	0.000353053	0.00042237	0.000452192	0.000591922	0.000585145	0.000454868	0.000504147	0.000662906	0.000293719	0.000365209	0.000520182	0.000497112	0	0.000389395	0.000590103	0.000517444	0.000587111
167	P09871	C1S	23	24	46.2	0.00065653	0.00064514	0.000848257	0.000364226	0.000440911	0.000708108	0.000634767	0.000430126	0.000626598	0.000864331	0.000741502	0.000716864	0.000489033	0.000661605	0.000547372	0.000849132	0.000580733	0.000536329	0.000559987	0.000715593	0.0010536	0.000734487	0.000727035	0.000502369	0.00100687
168	P0CF74	IGLC6	2	6	74.5	0	0	0	0	0	0	0	0	0	0	0	0	0	0	0	0	0	0	0	0	0	0	0	0	0
169	P0DJI8	SAA1	2	4	52.5	0	0	0	0	0	0	0	0	0	0	0	0	0	0	0	0	0	0	0	0	0	0	0	0	0
170	P10643	C7	32	32	47.7	0.00073726	0.000473563	0.000392564	0.000716592	0.000699464	0.000683728	0.000533315	0.000553736	0.000352623	0.000594022	0.000237287	0.00044055	0.000354506	0.000354155	0.000354826	0.000789567	0.000606115	0.000550416	0.000641239	0.00062438	0.000488129	0.000216232	0.000374582	0.000570162	0.000749466
171	P10909-4	CLU	27	27	45.7	0.007143663	0.005570564	0.003627154	0.004151527	0.004248911	0.005551156	0.004524584	0.006077194	0.003636439	0.005321116	0.005013753	0.00420663	0.003819378	0.004662909	0.004869705	0.004683841	0.003276524	0.004872877	0.005993689	0.005195209	0.004507124	0.004018197	0.004360987	0.004180019	0.007017848
172	P13671	C6	26	26	34.4	0.000396584	0.00034631	0.000434387	0.000280238	0.000394535	0.000459582	0.000456626	0.000583031	0.000303715	0.000952156	0.000390034	0.000564041	0.000562569	0	0.000246466	0.000793201	0.000688625	0.000490028	0.000634855	0.000541261	0.000578958	0.000509577	0	0	0.000753942
173	P15169	CPN1	7	7	21.6	0.000135438	0.000101054	0	0	0	0	0	0	0	0	0	0	6.20E-05	5.25E-05	0	0	0	0	0	0	0	0	0	0	0
174	P15814	IGLL1	2	2	9.4	0	0	0	0	0	0	0	0	0	0	0	0.00067191	0	0	0	0	0	0	0	0	0	0	0	0	0
175	P18428	LBP	3	3	8.3	0	0	0	0	0	0	0	0	0	0	0	0	0	0	0	0	0	0	0	0	0	0	0	0	0
176	P19652	ORM2	5	9	38.3	0.000134579	0	0	0	4.68E-05	0	7.41E-05	0	0	0	0	4.08E-05	7.38E-05	0	0	0	0	0	0	0	0	0.000119809	0	0	0
177	Q5T985	ITIH2	38	38	44.8	0.011124414	0.010497598	0.007134693	0.00814944	0.005047462	0.008371493	0.006153634	0.008114959	0.006116168	0.01038751	0.007020829	0.007792569	0.006093992	0.008591148	0.00620623	0.008635099	0.008040285	0.008456257	0.009620694	0.00835654	0.009173244	0.004601021	0.006384611	0.006697201	0.011787507
178	P19827	ITIH1	31	31	42.9	0.003509326	0.004009851	0.0023125	0.00424846	0.003098818	0.003000043	0.002734764	0.0036403	0.001944364	0.003649987	0.001597972	0.003350465	0.004324408	0.002162839	0.00277165	0.002746421	0.002890067	0.003535637	0.00476951	0.004061841	0.002595823	0.002244127	0.002011805	0.00252463	0.00418489
179	P20742	PZP	26	36	30.9	0	4.06E-05	0	0	0.000354449	0	0	3.90E-06	0.000311892	0	0.002556023	0	0.000662895	0	0	0	8.13E-05	0.000154201	0	8.29E-05	0	0	0	0.000151155	0
180	P20851-2	C4BPB	3	3	15.9	0	0	0	0	0.000161349	0	0	0	6.56E-05	0	0	0	0.000174976	0	0	0	0	0	0	0	0	0	0	0	0
181	P22792	CPN2	13	13	36.9	0.000341027	0.000777717	0.000227724	0.000634452	0.000235272	0.000307347	0.000499498	0.000679504	0.000368477	0.000490137	0.000632	0.00028295	0.000435193	0.000308471	0.000290657	0.001182349	0.000600343	0.000358516	0.000587212	0.000454483	0.000438853	0.000242316	0	0.000258973	0.000838217
182	P23083	NA	4	5	42.7	8.35E-05	0	0	0	6.48E-05	7.95E-05	0	5.29E-05	6.37E-05	0	0	0	0	0.00011778	0.000157057	0	0	0	0	0	0	0	0	0	0
183	P23142	FBLN1	5	17	36.8	0.000175702	0.000152683	0.000122562	0.000180685	0.000161959	0.000159554	8.60E-05	0.000149096	0.000170436	0.000140402	0.000116135	0	6.15E-05	0	0.000205951	0.000327645	0	0.000197449	0	0	0	0.000117302	9.24E-05	0	0
184	P25311	AZGP1	13	13	48.3	6.55E-05	0	0.00015459	0.000138854	0.000131566	0.000160978	0.000105767	0.000107843	0.000137174	0.000310022	0	0.000170763	3.09E-05	0.000157784	0	0	0	0	0	0	0	0.000130717	0	0	0
185	P27169	PON1	20	20	77.5	0.001105764	0.003374063	0.00134834	0.001955091	0.001022056	0.000783771	0.001565943	0.001328551	0.000940157	0.001651114	0.001470404	0.001063966	0.001318394	0.001151459	0.001006152	0.001211631	0.001463318	0.001054676	0.001957137	0.002001346	0.001339983	0.001381804	0.0014449	0.001808742	0.002259381
186	P27918	CFP	8	8	22.4	0.000112203	0	9.91E-05	0	0	0.000169525	7.54E-05	0	7.45E-05	8.32E-05	0	0	0	0	0	0	0	0.000144576	0	0	0	0	0	0	0
187	P29622	SERPINA4	13	13	36.8	0	0	0	0	4.86E-05	5.01E-05	0	0	0	0	7.62E-05	0	9.76E-05	0	0	0	0	0	0	7.07E-05	0	0	0	0	0
188	P35579	MYH9	3	3	3	0	0	0	0	0	0	0	0	0	0	0	0	0	5.44E-05	0	0	0	0	0	0	0	0	0	0	0
189	P35858	IGFALS	18	18	36	0.000191095	0.000497525	0	0	8.40E-05	0.000204885	0	0.000327495	0.000134708	0	0.000131699	0	0.000256824	0.000436832	0.000107792	0	0.000187116	0.000234749	0.00033464	0	0	0.00010657	0	0.000209203	0.000228343
190	P36955	SERPINF1	18	18	51	0.000436803	0.000433458	0.00021966	0.000205422	0.000250019	0.000259902	0.000258605	0.000382632	0	0.000390107	0	0.000425503	0.000209972	0.000354989	0.00039111	0	0.000336971	0.000350424	0.00051868	0.000303541	0	0	0	0.000316523	0.000353599
191	X6RJP6	TAGLN2	2	2	11.8	0	0	0	0	0	0	0	0	0	0	0	0	0	0	0	0	0	0	0	0	0	0	0	0	0
192	P43652	AFM	36	36	55.4	0.001177658	0.00123744	0.0009411	0.001091767	0.000559596	0.001186656	0.001048335	0.000863239	0.001222061	0.000606905	0.000877314	0.001097591	0.000818438	0.001144695	0.000650518	0.000851607	0.001165578	0.001059532	0.001338946	0.001197134	0.000743597	0.00128961	0.001202178	0.000988899	0.000449076
193	P51884	LUM	11	11	31.4	0.000364031	0.000487404	0.000551353	0.00039891	0.000260684	0.000214366	0.000301029	0.000420043	0.000271304	0.000484074	0.000332337	0.000477239	0.000223694	0.000368311	0.000440249	0	0.000368832	0.00034515	0.000480612	0.000436391	0.000484125	0.000345614	0.000410973	0.000477019	0.000702149
194	P60709	ACTB;ACTG1	8	20	63.2	0.000926884	0.000880079	0.001527066	0.000912522	0.000593872	0.000631255	0.000928543	0.001271414	0.000522643	0.001529212	0.001031284	0.000468572	0	0.001572416	0	0	0.000200685	0.000357867	0.000305716	0	0	0.001017383	0.000792363	0.000837116	0.000501426
195	P68871	HBB	12	19	95.2	0.002216348	0.000708387	0.003839056	0.007904742	0.002795824	0.006011609	0.00321107	0.002026271	0.003994551	0.003075881	0.005466769	0.005002125	0.007931522	0.005465669	0.006318991	0.005065458	0.005020187	0.007442737	0.003514867	0.005219595	0.003338921	0.004718189	0.002469635	0.003787348	0.001171776
196	P69905	HBA1	3	11	91.5	0.00108036	0.000258569	0.001542146	0.004020491	0.001072921	0.002874192	0.001249391	0.000834359	0.00176203	0.001154998	0.002173136	0.00126143	0.001770745	0.00156377	0.003067058	0.001376265	0.001428053	0.00337707	0.001133914	0.001822604	0.000888262	0.001354198	0.000452651	0.001046014	0.000340201
197	P80108	GPLD1	17	17	24.5	0.000204219	6.39E-05	0	0.000190525	4.67E-05	0.000112752	0.000162027	0.000134984	0	0	0.000217638	0	9.47E-05	0.000117126	0	0	0	0	0	0.000109528	0	0	0	0	0
198	Q08380	LGALS3BP	13	13	30.9	0	7.57E-05	0	0	0.000109984	7.92E-05	8.56E-05	0.000236387	0.000160562	0.000136015	0.000208554	0.000112714	5.72E-05	0	0	0.000806262	0	0.000102809	0	0	0	0	0	0	0
199	Q13790	APOF	2	2	8.3	0	0	0	0	4.80E-05	0	0	0	0	0	0	0	4.39E-05	0	0	0	0	0	0	0	0	0	0	0	0
200	Q14520-2	HABP2	11	11	30.1	0.000312551	0.000228805	0.000285958	0.000202196	0.000106463	0.000158602	0.000278175	0.000149245	0.000202114	0	0.000212996	0.000229407	0.000153234	0.000193066	0.000157721	0	0	0.000181198	0	0	0	0	0.000266841	0	0
201	Q15485-2	FCN2	2	2	14.2	0	0	0	0	0	0	0	0	0	0	0	0	0	0	0	0	0	0	0	0	0	0	0	0	0
202	Q15848	ADIPOQ	2	2	15.6	0	0	0	0	0	0	0	0	0	0	0	0	0	0	0	0	0	0	0	0	0	0	0	0	0
203	Q16610	ECM1	11	11	33.5	8.93E-05	6.46E-05	8.48E-05	0	0.000230027	9.42E-05	0	7.87E-05	0	0	0	9.01E-05	6.04E-05	0	0	0	0	0	0	0	0	0.00011312	0	0	0
204	Q2WGJ9	FER1L6	3	3	1.8	0	0	0	0	0	0	0	0	0	0	0	0	0	0	0	0	0	0	0	0	0	0	0	0	0
205	Q5T749	KPRP	2	2	7.8	0	0	0	0	0	0	0	0	0	0	0	0	0	0	0	0	0	0	0	0	0	0	0	0	0
206	Q96KN2	CNDP1	3	3	9.5	0	0	0	0	0	0	0	0	0	0	0	0	0	0	0	0	0	0	0	0	0	0	0	0	0
207	Q96PD5	PGLYRP2	18	18	46.7	0.000797757	0.001441157	0.001344442	0.001454901	0.000544918	0.00100376	0.000697966	0.000853654	0.001246639	0.001666604	0.000620975	0.000861281	0.000429228	0.001158985	0.000951039	0.002128544	0.001003326	0.001057994	0.001049471	0.000981242	0.001220835	0.000671813	0.000896926	0.000968889	0.001251782
208	Q9NZP8	C1RL	4	5	13.1	3.76E-05	0	0	0	0	3.09E-05	0	0	0	0	0	0	5.14E-05	0	0	0	0	0	0	0	0	0	0	0	0
209	Q9UGM5	FETUB	4	4	22.5	0	0	0	8.20E-05	0	0	0	0	0	0	0	0	0	0	0	0	0	0	0	0	0	0	0	0	0
210	Q9Y490	TLN1	9	9	5.2	0	6.23E-05	0.000110294	4.10E-05	2.78E-05	0	0	5.81E-05	4.60E-05	8.38E-05	5.59E-05	0	0	0.0001675	0	0	0	0	0	0	0	0	0	4.47E-05	0
