## Supplementary Data 3 for "Multi-Omics Analysis of Magnetically Levitated Plasma Biomolecules"

	ID	Lipid_ID	Cluster.No
1	110	GPCho42:04	3
2	280	TG55:01+NH4	3
3	284	TG56:01+NH4	3
4	246	TG47:00+NH4	3
5	301	TG58:09+NH4	3
6	279	TG54:08+NH4	3
7	240	TG44:00+NH4	3
8	241	TG44:01+NH4	3
9	242	TG44:02+NH4	3
10	247	TG47:01+NH4	3
11	60	GPCho30:01	3
12	53	GPCho18:03e	3
13	77	GPCho36:01e	3
14	124	GPCho46:06e	3
15	296	TG58:04+NH4	3
16	253	TG49:02+NH4	3
17	259	TG50:05+NH4	3
18	58	GPCho22:05	3
19	100	GPCho40:04e	3
20	155	GPEtn38:06p	3
21	136	GPEtn34:01	3
22	277	TG54:06+NH4	3
23	288	TG56:05+NH4	3
24	120	GPCho44:06e	3
25	112	GPCho42:05e	3
26	63	GPCho32:00e	3
27	113	GPCho42:06e	3
28	289	TG56:06+NH4	3
29	97	GPCho38:08e	3
30	111	GPCho42:04e	3
31	290	TG56:07+NH4	3
32	83	GPCho36:06	3
33	96	GPCho38:08	3
34	44	GPCho16:01	3
35	46	GPCho17:00	3
36	115	GPCho42:08	3
37	249	TG48:01+NH4	3
38	250	TG48:02+NH4	3
39	161	GPEtn40:06p	3
40	131	GPEtn20:00-	3
41	84	GPCho36:06e	3
42	258	TG50:04+NH4	3
43	59	GPCho22:06	3
44	121	GPCho44:07e	3
45	278	TG54:07+NH4	3
46	263	TG51:03+NH4	3
47	248	TG48:00+NH4	3
48	122	GPCho44:08e	3
49	268	TG52:06+NH4	3
50	126	GPCho46:08e	3
51	244	TG46:01+NH4	3
52	125	GPCho46:07e	3
53	286	TG56:03+NH4	3
54	304	TG66:10+NH4	3
55	49	GPCho18:01e	3
56	43	GPCho16:00e	3
57	299	TG58:07+NH4	3
58	300	TG58:08+NH4	3
59	114	GPCho42:07	3
60	68	GPCho33:00	3
61	291	TG56:08+NH4	3
62	262	TG51:02+NH4	3
63	269	TG53:02+NH4	3
64	45	GPCho16:01e	3
65	287	TG56:04+NH4	3
66	41	GPCho15:00	3
67	270	TG53:04+NH4	3
68	51	GPCho18:02e	3
69	261	TG51:01+NH4	3
70	252	TG49:01+NH4	3
71	285	TG56:02+NH4	3
72	245	TG46:02+NH4	3
73	283	TG55:04+NH4	3
74	54	GPCho20:02	3
75	144	GPEtn36:03p	3
76	133	GPEtn20:02-	3
77	61	GPCho31:00	3
78	67	GPCho32:02e	3
79	294	TG58:02+NH4	3
80	298	TG58:06+NH4	3
81	85	GPCho37:01	3
82	297	TG58:05+NH4	3
83	292	TG57:03+NH4	3
84	295	TG58:03+NH4	3
85	282	TG55:03+NH4	3
86	293	TG57:04+NH4	3
87	264	TG51:04+NH4	3
88	281	TG55:02+NH4	3
89	303	TG65:06e+NH4	3
90	123	GPCho45:02	2
91	169	GPGro18:03p	2
92	86	GPCho38:01	2
93	202	GPSer-42:06p	2
94	16	Chol(22:4)+NH4	2
95	39	DG44:08+NH4	2
96	36	DG36:04+NH4	2
97	32	DG34:02+NH4	2
98	9	Chol(20:2)+NH4	2
99	215	SM(d18:1/18:1)	2
100	236	SM(d18:1/26:4)	2
101	23	CL73:01--	2
102	103	GPCho40:06	2
103	207	SM(d18:1/14:0)	2
104	231	SM(d18:1/24:3)	2
105	218	SM(d18:1/20:1)	2
106	220	SM(d18:1/21:0)	2
107	179	GPIns38:04	2
108	47	GPCho18:00	2
109	50	GPCho18:02	2
110	94	GPCho38:07	2
111	237	SM(d18:1/26:5)	2
112	15	Chol(22:3)+NH4	2
113	14	Chol(22:2)+NH4	2
114	2	Chol(14:0)+NH4	2
115	197	GPSer-38:04p	2
116	195	GPSer-38:03p	2
117	209	SM(d18:1/15:0)	2
118	200	GPSer-40:04p	2
119	201	GPSer-40:06p	2
120	27	CL77:01--	2
121	40	GPA44:10	2
122	74	GPCho34:03e	2
123	72	GPCho34:02e	2
124	234	SM(d18:1/25:0)	2
125	8	Chol(20:1)+NH4	2
126	306	Cer(41:1)	2
127	80	GPCho36:03e	2
128	104	GPCho40:06e	2
129	29	CL81:01--	2
130	190	GPSer-36:00	2
131	308	Cer(42:2)	2
132	148	GPEtn38:03	2
133	199	GPSer-40:03	2
134	232	SM(d18:1/24:4)	2
135	235	SM(d18:1/26:3)	2
136	73	GPCho34:03	2
137	105	GPCho40:07	2
138	101	GPCho40:05	2
139	141	GPEtn36:02	2
140	62	GPCho32:00	2
141	91	GPCho38:05e	2
142	81	GPCho36:04e	2
143	48	GPCho18:01	2
144	171	GPGro39:04p	2
145	64	GPCho32:01	2
146	266	TG52:03+NH4	2
147	265	TG52:02+NH4	2
148	150	GPEtn38:04	2
149	184	GPIns44:11p	2
150	193	GPSer-38:01	2
151	151	GPEtn38:04p	2
152	89	GPCho38:04e	2
153	212	SM(d18:1/17:0)	2
154	219	SM(d18:1/20:3)	2
155	224	SM(d18:1/22:2)	2
156	52	GPCho18:03	2
157	107	GPCho40:08	2
158	128	GPEtn18:00-	2
159	307	Cer(42:1)	2
160	175	GPIns36:02	2
161	185	GPIns46:11p	2
162	153	GPEtn38:05p	2
163	188	GPInsPP34:01---	2
164	25	CL75:02--	2
165	166	GPEtn46:12	2
166	267	TG52:04+NH4	2
167	275	TG54:04+NH4	2
168	274	TG54:03+NH4	2
169	276	TG54:05+NH4	2
170	99	GPCho40:04	2
171	70	GPCho34:01e	2
172	76	GPCho35:01	2
173	56	GPCho20:04	2
174	66	GPCho32:02	2
175	164	GPEtn42:07	2
176	217	SM(d18:1/19:0)	2
177	139	GPEtn36:01	2
178	147	GPEtn38:02	2
179	256	TG50:02+NH4	2
180	255	TG50:01+NH4	2
181	257	TG50:03+NH4	2
182	183	GPIns44:10p	2
183	95	GPCho38:07e	2
184	26	CL75:04--	2
185	145	GPEtn36:04	2
186	142	GPEtn36:02p	2
187	137	GPEtn34:02	2
188	152	GPEtn38:05	2
189	119	GPCho44:05e	2
190	57	GPCho20:05	2
191	108	GPCho40:08e	2
192	55	GPCho20:03	2
193	75	GPCho34:04	2
194	65	GPCho32:01e	2
195	221	SM(d18:1/21:1)	2
196	154	GPEtn38:06	2
197	143	GPEtn36:03	2
198	106	GPCho40:07e	2
199	130	GPEtn18:02-	2
200	173	GPIns34:02	2
201	177	GPIns36:04	2
202	134	GPEtn20:04-	2
203	191	GPSer-36:01	2
204	160	GPEtn40:06	2
205	208	SM(d18:1/14:1)	2
206	186	GPInsP36:04	2
207	187	GPInsP36:05	2
208	273	TG54:02+NH4	2
209	233	SM(d18:1/24:5)	2
210	271	TG53:05+NH4	2
211	135	GPEtn22:06-	1
212	162	GPEtn40:07	1
213	194	GPSer-38:02	1
214	196	GPSer-38:04	1
215	109	GPCho40:09	1
216	93	GPCho38:06e	1
217	117	GPCho44:04e	1
218	254	TG49:03+NH4	1
219	165	GPEtn44:07	1
220	140	GPEtn36:01p	1
221	181	GPIns41:01p	1
222	170	GPGro37:03p	1
223	180	GPIns39:01p	1
224	198	GPSer-40:02	1
225	168	GPEtn48:08	1
226	116	GPCho42:09	1
227	156	GPEtn40:04	1
228	158	GPEtn40:05	1
229	149	GPEtn38:03p	1
230	305	Cer(40:1)	1
231	213	SM(d18:1/17:1)	1
232	167	GPEtn48:07	1
233	189	GPSer-28:00p	1
234	203	GPSer-44:09	1
235	132	GPEtn20:01-	1
236	163	GPEtn40:07p	1
237	127	GPEtn16:00-	1
238	176	GPIns36:03	1
239	159	GPEtn40:05p	1
240	174	GPIns36:01	1
241	192	GPSer-38:00	1
242	172	GPIns34:01	1
243	146	GPEtn36:04p	1
244	102	GPCho40:05e	1
245	138	GPEtn34:02p	1
246	129	GPEtn18:01-	1
247	157	GPEtn40:04p	1
248	118	GPCho44:05	1
249	260	TG50:06+NH4	1
250	243	TG46:00+NH4	4
251	251	TG49:00+NH4	4
252	238	TG42:00+NH4	4
253	272	TG54:01+NH4	5
254	239	TG42:01+NH4	5
255	98	GPCho40:01e	5
256	20	Free Cholesterol	5
257	6	Chol(18:2)+NH4	5
258	5	Chol(18:1)+NH4	5
259	11	Chol(20:4)+NH4	5
260	3	Chol(16:0)+NH4	5
261	30	CL86:05--	5
262	33	DG34:03+NH4	5
263	310	Cer(45:1)	5
264	28	CL77:03--	5
265	21	CL65:01--	5
266	24	CL74:00--	5
267	22	CL71:02--	5
268	182	GPIns41:03p	5
269	178	GPIns38:03	5
270	38	DG42:07+NH4	5
271	225	SM(d18:1/22:5)	5
272	205	LacCer(18:1/16:0)	5
273	71	GPCho34:02	5
274	210	SM(d18:1/16:0)	5
275	78	GPCho36:02	5
276	229	SM(d18:1/24:1)	5
277	7	Chol(18:3)+NH4	5
278	4	Chol(16:1)+NH4	5
279	10	Chol(20:3)+NH4	5
280	12	Chol(20:5)+NH4	5
281	18	Chol(22:6)+NH4	5
282	69	GPCho34:01	5
283	88	GPCho38:04	5
284	79	GPCho36:03	5
285	230	SM(d18:1/24:2)	5
286	19	Chol(24:2)+NH4	5
287	222	SM(d18:1/22:0)	5
288	223	SM(d18:1/22:1)	5
289	228	SM(d18:1/24:0)	5
290	90	GPCho38:05	5
291	92	GPCho38:06	5
292	214	SM(d18:1/18:0)	5
293	37	DG42:06+NH4	5
294	35	DG36:03+NH4	5
295	34	DG36:02+NH4	5
296	42	GPCho16:00	5
297	82	GPCho36:05	5
298	211	SM(d18:1/16:1)	5
299	226	SM(d18:1/23:0)	5
300	216	SM(d18:1/18:3)	5
301	227	SM(d18:1/23:1)	5
302	87	GPCho38:03	5
303	31	DG34:01+NH4	5
304	17	Chol(22:5)+NH4	5
305	206	LacCer(18:1/24:1)	5
306	311	HexCer(40:1)	5
307	312	HexCer(42:1)	5
308	13	Chol(22:1)+NH4	5
309	1	CerPO4(d18:1/24:1)-	5
310	204	GPSer-48:00	5
311	309	Cer(43:1)	5
312	302	TG61:03e+NH4	5
